# Analysis of Gene Expression Heterogeneity Reveals Therapeutic Targets and Novel Regulators of Metastasis

**DOI:** 10.1101/2022.12.16.520816

**Authors:** Dongbo Yang, Christopher Dann, Andrea Valdespino, Lydia Robinson-Mailman, Madeline Henn, Mengje Chen, Gábor Balázsi, Marsha Rich Rosner

## Abstract

Tumor cell heterogeneity has been implicated in metastatic progression of solid tumors such as triple-negative breast cancer (TNBC), leading to resistance and recurrence. We hypothesized that genes with low cell-to-cell transcriptional variability may be effective therapeutic targets, and that analysis of variability may facilitate identification of new metastatic regulators. Here we demonstrate, using single cell RNA sequencing, that the metastasis suppressor Raf Kinase Inhibitory Protein (RKIP) reduced overall transcriptional variability in TNBC xenograft tumors. Focusing on genes with reduced variability in response to RKIP, we identified targetable gene sets such as oxidative phosphorylation and showed that metformin could inhibit RKIP-expressing but not control tumor growth. We also found many regulators of cancer progression including a novel epigenetic metastasis suppressor, KMT5C. These studies demonstrate that a metastatic regulator can alter transcriptional variability in tumors and reveal the importance of genes involved in heterogeneity as potential therapeutic targets and regulators of metastatic progression in cancer.
