## Supplementary material for "Analysis of Gene Expression Heterogeneity Reveals Therapeutic Targets and Novel Regulators of Metastasis": Table S1

### Sheet: CV down mean up
Gene	CV log2(fold-change)	Mean log2(fold-change)	cZ	Type	PubMed ID
PEBP1	-2.0192	5.94927	5.93113	anti-cancer	25597354.
OR7C1	-1.53177	1.34338	2.97051	novel	26861454.
FZD5	-0.973695	2.06305	1.92711	pro-cancer	27869803, 33311446, 29930766.
MAGEA11	-0.922952	2.8307	0.964446	novel	23839233, 22198676, 29423052, 35022469.
RIMS1	-0.883779	2.44688	1.35355	novel	N/A
KMT5C	-0.833323	2.15901	1.03558	novel	35404406, 29229751, 30792382.
CCND2	-0.827767	2.92666	1.37247	regulated	30308939, 11289162, 31511084, 10547574, 10666388.
AC093484.4	-0.820284	2.59081	0.733082	novel	N/A
PTPRN2	-0.808845	1.34338	5.93113	pro-cancer	26620550, 25877877.
POLD2P1	-0.803406	0.431802	0.663087	novel	N/A
CCDC157	-0.78247	3.31048	1.12409	novel	30741974.
FAM133A	-0.779573	1.67923	5.93113	novel	29885519, 21791470.
PCDHGB1	-0.773312	2.87868	1.83797	novel	N/A
NR4A3	-0.733897	1.29541	3.22542	anti-cancer	30455429, 27528092, 28249906, 33634114.
RPS6KL1	-0.723118	2.3989	2.51969	novel	31388935.
HMGB1P21	-0.710922	2.54283	1.0371	novel	N/A
PPP1R3C	-0.70368	2.15901	0.657468	novel	32915648, 25846879, 18803327.
AC025031.3	-0.675598	2.01508	1.85452	novel	N/A
FGF18	-0.667759	2.25497	1.03357	pro-cancer	14559787, 24018557, 30196303, 30082912, 33117668, 32801905, 21319186, 15814652.
ZNF415	-0.619878	1.34338	3.13647	novel	17055453.
FOXP2	-0.583242	0.671692	0.702695	regulated	25515522, 27314063, 29725501.
AC113404.3	-0.564099	0.431802	0.556774	novel	N/A
MX2	-0.560875	1.87114	1.09759	novel	31660681, 33734579.
PSTPIP2	-0.558394	0.71967	0.724349	novel	N/A
RHOBTB2	-0.549105	1.39136	1.71004	anti-cancer	20930524, 21801820, 19937980, 27941885.
AMFR	-0.532307	0.767648	1.45852	pro-cancer	16204225, 18279062, 24568530.
HHIP	-0.523202	0.815626	0.986413	novel	29539620, 31765425, 33415068.
CALB2	-0.514722	1.10349	4.46749	novel	29699512, 21629658.
AC096564.1	-0.507172	1.29541	2.00987	novel	N/A
SERPINB9	-0.498304	0.95956	2.00987	pro-cancer	33242418, 30127393.
TCTEX1D2	-0.470816	0.47978	0.732182	novel	N/A
AADACP1	-0.46929	2.92666	3.20723	novel	N/A
INO80	-0.437081	0.431802	1.13093	pro-cancer	27641337, 27750218, 29383140.
EDN1	-0.43529	0.911582	4.97962	pro-cancer	23884378.
COPE	-0.425696	0.767648	1.72717	novel	N/A
WBP11P1	-0.425035	1.29541	1.26292	novel	N/A
DPH6	-0.419251	0.95956	1.56648	novel	26261303.
MRPL4	-0.413471	0.671692	1.20968	novel	34359804.
ZSWIM6	-0.41142	0.431802	1.30104	novel	N/A
CELF2	-0.408477	0.431802	1.02984	anti-cancer	23795348, 31409895.
NMB	-0.386596	0.527758	0.720761	novel	15528253, 1563005, 20388507.
DUSP14	-0.381435	0.383824	0.527841	novel	32256117.
TEX2	-0.378916	0.623714	0.932783	novel	N/A
ARHGAP12	-0.374247	0.287868	0.878853	novel	18504429, 31209295.
TXNRD2	-0.372822	0.623714	0.736963	novel	25647640, 32671444.
SKIL	-0.368726	0.47978	2.06746	regulated	20495575, 23764425, 25749039.
CXorf56	-0.368164	0.47978	0.950795	novel	N/A
ATF3	-0.366723	0.671692	4.54145	regulated	34551291, 34213887, 33608016, 32183950, 34098867, 32922364.
TIAM1	-0.365673	0.815626	1.17136	pro-cancer	30890693, 32671511, 29452216, 26821678.
FOSB	-0.364148	0.287868	1.52594	regulated	27604827, 32477007, 30658436, 27248170.
CLU	-0.363719	0.47978	1.37056	pro-cancer	20145158, 12374699, 33385484, 19879423, 19879420.
HMGCS1	-0.363675	0.623714	1.94838	novel	27562463, 32349352, 32491253, 32692762.
HLA-DRA	-0.361395	0.863604	2.8195	novel	33339725, 33457236, 25156210, 35543859.
RALGAPA1	-0.355833	0.431802	0.613448	novel	N/A
PLK2	-0.35338	0.527758	3.20747	anti-cancer	22289679, 21402713.
AC090409.1	-0.352324	0.527758	1.28168	novel	N/A
MAN2B2	-0.346244	0.623714	1.61985	novel	32231737.
SGMS2	-0.345576	0.47978	1.46023	novel	30770781.
PPP2R3C	-0.333887	0.47978	2.0736	novel	23087057.
MEPCE	-0.331954	0.527758	1.58255	novel	32048991.
SH3BGRL3	-0.331892	0.431802	4.46749	novel	33839406, 26286913, 34380438.
TM4SF1	-0.328614	0.287868	1.53433	pro-cancer	19351819, 33153498, 30876464, 27459514, 28368050, 19351819, 26089370.
AC006970.1	-0.326869	1.10349	0.678963	novel	N/A
HSPA4L	-0.319959	0.431802	1.05082	novel	34021502, 26486082.
C1GALT1C1	-0.319924	0.431802	1.1195	novel	31471227.
TIPARP	-0.319017	0.431802	1.55191	anti-cancer	31695491, 32482854.
GATAD1	-0.317579	0.527758	1.1982	novel	31286678, 29266303.
GGA2	-0.315317	0.527758	0.849331	pro-cancer	31076515, 34799560, 30578931, 29358589.
RBM18	-0.314365	0.623714	2.35954	novel	N/A
GLIPR1	-0.314183	0.527758	1.0358	anti-cancer	22025562, 21933889.
HSD17B11	-0.312469	0.335846	1.06317	novel	21549806.
ZBTB21	-0.307224	0.47978	0.864946	novel	N/A
ABL2	-0.305214	0.47978	2.89245	pro-cancer	22777352, 29767389, 31825826, 33318173.
GSTP1	-0.302472	0.431802	2.95469	regulated	27185638, 32319549, 29116019.
ZBTB43	-0.301719	0.431802	0.966659	novel	35488273.
COX7B2	-0.301702	0.287868	0.578074	novel	15623157.
GADD45B	-0.29973	0.431802	1.89428	novel	34490266, 32873775, 29356020.
SMAD7	-0.29916	0.623714	2.00997	regulated	10498890, 24556688, 18781153, 24317436, 17332363.
NR4A2	-0.297267	0.527758	2.54885	pro-cancer	23821160, 16293616, 27471554, 15548686.
GEM	-0.290356	0.383824	0.8712	novel	25155751, 7912851, 11423971.
CYP4V2	-0.288704	0.527758	0.837649	novel	20716162, 15897573, 30139042.
ATRAID	-0.285771	0.23989	1.19028	novel	32434850.
REEP3	-0.28291	0.287868	0.860111	novel	33179443.
ABR	-0.282034	0.335846	0.520711	novel	10360661, 7536455, 7829075.
FILIP1L	-0.277941	0.335846	0.932783	anti-cancer	24327474, 18794120, 21693594.
CD74	-0.276601	0.575736	3.40509	novel	17142775, 22178447, 21208136.
IGFBP7	-0.276058	0.287868	0.788123	regulated	21997538, 24632618, 19861408.
CNTRL	-0.273813	0.671692	2.30058	novel	31250523, 23777766.
AL450405.1	-0.272983	0.575736	0.763223	novel	N/A
DLGAP1-AS1	-0.271794	0.431802	0.548343	novel	31949128, 33816780, 34536977.
DCBLD2	-0.268421	0.287868	1.2996	regulated	34095137, 33808696, 18314483, 33834039, 25061874.
GOLM1	-0.261995	0.383824	1.37167	pro-cancer	27569582, 29181846, 34729117, 34795203.
KLF4	-0.260934	0.383824	1.14833	regulated	16372018, 21242971, 19503094, 16357509, 29930276, 20215880.
SEC22B	-0.260459	0.383824	0.592149	novel	28663435.
UFSP2	-0.257055	0.335846	0.535783	anti-cancer	25219498, 34923774.
CLGN	-0.25544	0.287868	0.74742	novel	N/A
REST	-0.255207	0.287868	0.567692	regulated	23414932, 20548947, 19246391.
ODC1	-0.254133	0.23989	0.911818	pro-cancer	19047152, 34376808.
OGDH	-0.253336	0.431802	0.606651	novel	27732861, 27027236, 31247190.
CNOT2	-0.252405	0.287868	0.761237	novel	21299754, 34680125, 29024811.
PAK2	-0.252238	0.287868	0.801096	novel	19876919, 30243723, 30068946.
SEPTIN11	-0.249092	0.383824	1.83717	novel	21714766.
NRAS	-0.246586	0.287868	0.520711	regulated	31553708, 30232163, 34098219, 30712867.
MSMO1	-0.245239	0.287868	0.582227	novel	27246191, 34759952.
DKK1	-0.244809	0.335846	0.742661	regulated	28892080, 19148141, 20957670.
HBEGF	-0.243166	0.431802	1.97279	pro-cancer	15289334, 24013225, 22009535.
NDUFS8	-0.242807	0.287868	1.90055	novel	27516145, 23788038.
MOK	-0.242026	0.287868	0.695184	novel	15327990.
RAB31	-0.241744	0.47978	2.61506	regulated	25472813, 22920728, 26245486.
TPI1P1	-0.240747	0.575736	1.15051	novel	N/A
CDKN1A	-0.238214	0.335846	1.20968	regulated	19440234, 33547489, 32609833, 28279624, 17143283.
MCFD2	-0.237823	0.335846	2.13851	novel	29679592.
RBBP6	-0.237682	0.383824	1.59917	novel	22139301, 33149679, 31274515.
DGCR6L	-0.235829	0.335846	0.702695	novel	19778628.
HSDL2	-0.235513	0.335846	0.592249	novel	27658777, 33738911, 31217732, 31372054.
SFTA1P	-0.234845	0.23989	0.508016	novel	34845189, 32825934.
AXL	-0.233407	0.287868	1.66256	pro-cancer	19633687, 22751098, 20858715, 20080645.
RGS3	-0.229314	0.383824	1.31653	anti-cancer	34618566.
ARHGDIB	-0.228768	0.383824	2.65927	anti-cancer	34006303, 20001211, 22718398.
IER3	-0.228617	0.287868	0.589126	regulated	25250570, 31832020, 26973248.
AP3S1	-0.227948	0.287868	0.608741	novel	17125464.
PDZD11	-0.227908	0.23989	0.65599	novel	N/A
TMCC3	-0.225208	0.335846	0.504283	regulated	33742122.
ERLIN1	-0.225137	0.287868	0.663087	novel	29596435.
STXBP3	-0.223585	0.335846	0.650238	novel	N/A
NPLOC4	-0.223088	0.287868	0.534702	novel	33328215.
HIGD1A	-0.222495	0.287868	0.661787	regulated	27308509, 25683712, 32826866, 35152263.
TRIOBP	-0.222333	0.287868	0.895544	novel	33121024, 30195749.
AKR1C3	-0.222237	0.383824	0.740297	pro-cancer	31308078, 32847363, 31253396.
TFPI	-0.221687	0.23989	0.554013	novel	28734156, 32891505, 35567715.
BCAT2	-0.2213	0.383824	0.718415	pro-cancer	32467562, 33097833, 32029896.
MAD2L2	-0.220441	0.335846	0.864946	novel	29360267, 34083040, 32004442.
WDR1	-0.219763	0.335846	1.06993	novel	29989053, 32601462, 27521604.
TFDP2	-0.219296	0.383824	0.965439	novel	N/A
CD55	-0.216359	0.47978	1.56921	pro-cancer	16485129, 16533428, 33177111, 29895866.
SUCLG2	-0.21381	0.335846	0.775543	novel	32963351.
CNPY3	-0.212122	0.383824	1.26075	novel	N/A
NCEH1	-0.211859	0.23989	0.775543	novel	32415874.
MLPH	-0.210553	0.383824	1.19028	novel	34829479, 31659808.
KLF10	-0.209316	0.383824	0.973191	anti-cancer	29799499, 28249899, 34635142, 32549754.
INIP	-0.20638	0.431802	0.96985	novel	27090575.
CCN2	-0.206194	0.335846	1.83797	pro-cancer	33358571, 32791309, 27613407, 24832082, 21455569.
CD59	-0.20542	0.191912	0.604268	pro-cancer	22000275, 9121154, 30391994, 31685825.
SMU1	-0.203682	0.335846	1.15318	novel	33618520.
DDX6	-0.202276	0.335846	1.19028	pro-cancer	29314290, 29987267, 31588046.
PSMB7	-0.199602	0.335846	1.60163	novel	20010949, 32561655.
EZR	-0.197385	0.23989	1.17136	novel	31775562, 34627255, 31452341.
WEE1	-0.196912	0.23989	0.527841	pro-cancer	32958072, 27427153.
RAI14	-0.196509	0.23989	0.74742	novel	33176601, 31772666, 33840258.
COPS6	-0.196104	0.431802	2.64508	novel	32016946, 32225170, 30961513.
CDC42BPA	-0.195305	0.287868	0.598783	pro-cancer	29072916, 33558670.
POLE3	-0.19195	0.287868	0.893625	novel	N/A					*I made a mistake in original file between these two. Corrected sections in corrections sheet
POLR2L	-0.191432	0.287868	1.51199	novel	N/A
DPM2	-0.186371	0.287868	0.650238	novel	26683373.
IFI27L2	-0.184457	0.191912	0.544487	novel	32832569.
NDUFS6	-0.18323	0.23989	0.630786	novel	25470292.
RHOC	-0.182114	0.287868	1.16825	pro-cancer	34627249, 34285210, 23488932, 31340863.
SGK1	-0.180795	0.383824	2.10823	pro-cancer	33542904, 34669124, 29017179.
FAM114A1	-0.180557	0.287868	0.713761	novel	N/A
NSD2	-0.178634	0.431802	1.43153	pro-cancer	32021450, 34555356.
PDIA3	-0.178003	0.23989	0.75358	novel	33761087, 33761087, 26125904.
EIF5	-0.174087	0.191912	0.702695	novel	34403101, 27986751, 25979826.
ETFB	-0.173153	0.287868	0.909574	novel	28913729.
CD44	-0.171624	0.191912	0.633044	pro-cancer	32728200, 34944493, 33961871.
SRA1	-0.171385	0.287868	0.604268	novel	17710122, 30545127.
JMJD1C	-0.168351	0.287868	1.47512	novel	34475205.
GNG12	-0.15997	0.23989	0.512663	pro-cancer	31898405, 32384699.
RAB7A	-0.157905	0.287868	1.007	regulated	34066419, 30626032, 31374919.
