## Supplementary material for "Analysis of Gene Expression Heterogeneity Reveals Therapeutic Targets and Novel Regulators of Metastasis": Table S2

### Sheet: CV down mean same
Gene	CV log2(fold-change)	Type	PubMed ID
MARK1	-0.998726	anti-cancer	25042806, 31281935, 29076440.
ROGDI	-0.989369	novel	27636029.
HLA-DRB6	-0.95019	novel	N/A
TMEM54	-0.929605	novel	N/A
SERINC5	-0.897251	novel	N/A
HLA-F	-0.868494	novel	26332651.
AC046143.1	-0.819477	novel	N/A
RPL7P26	-0.750752	novel	N/A
TBC1D10A	-0.723638	novel	31527750.
AC095055.1	-0.718314	novel	N/A
AC005828.4	-0.702463	novel	N/A
REEP6	-0.699095	novel	27966653.
PELI2	-0.658536	novel	30971501.
PNMA2	-0.652995	novel	27003254.
WTIP	-0.651624	anti-cancer	30690883, 20616046.
GFAP	-0.639092	novel	30519355.
FAS	-0.620816	pro-cancer	22508480, 10391843.
FKBP8	-0.618299	novel	30348988, 14612567.
TRMT61B	-0.618097	pro-cancer	32934298.
DUSP7	-0.614754	novel	26057789, 29100300, 26057789, 33865857.
AC092117.2	-0.570406	novel	N/A
RXRA	-0.568464	regulated	29143738, 34239022.
CLUAP1	-0.560292	novel	15480429, 31142279.
CYP51A1	-0.55948	novel	27313059, 28658622, 27341022, 32660617.
EML1	-0.557761	novel	24706829, 15713800.
ZNF10	-0.555261	novel	31938422.
SNX16	-0.554803	novel	31876369, 25408875, 28712807.
CEP112	-0.55306	novel	30296263.
KIRREL3-AS2	-0.551194	novel	29072050, 27094248.
ZNF746	-0.519428	pro-cancer	29628506, 24145959, 30372570.
AC087620.1	-0.516639	novel	N/A
FSTL3	-0.512354	novel	28178680, 28583174.
TYW1B	-0.50699	novel	26208496.
LCA5	-0.50659	novel	30537927.
PSRC1	-0.506237	novel	26070530, 22065898, 29399176.
ADGRE1	-0.489675	novel	30327653, 32259086, 27832497.
GNAI1	-0.489187	novel	23691483, 30836096, 31171722.
LEPR	-0.488765	pro-cancer	21056997, 25261678, 24025407, 31789415.
KIAA1958	-0.481463	novel	N/A
FABP6	-0.465681	novel	16951225, 31651326.
KAZALD1	-0.460081	novel	18403594, 26315110.
ZDHHC12	-0.459177	novel	32963941, 24195083.
TCN1	-0.458481	pro-cancer	28638446, 30100732, 29931431.
TNIK	-0.450454	pro-cancer	31302315, 30442712, 24566388, 26499327, 28208209.
SLC25A20	-0.449757	anti-cancer	27189278, 33824298.
MRPS30-DT	-0.446377	novel	N/A
PTHLH	-0.442974	pro-cancer	24861371, 28120940, 27450451, 31293052, 24880666, 24590291, 22546075.
PTPDC1	-0.437105	novel	N/A
CACNA2D4	-0.435642	novel	31510946, 18588891.
SIAE	-0.431797	novel	31197190, 21618128, 26022516.
RPAP1	-0.429555	novel	29320736, 19404390.
SCN9A	-0.427673	novel	27529686, 29990870, 22992466.
SCRN2	-0.425621	novel	23474757, 23049873.
PDIA3P1	-0.424908	novel	28823960, 32127518.
ZNF25	-0.421175	novel	N/A
LRRC37BP1	-0.419315	novel	N/A
KAT2B	-0.417353	novel	29671337, 27796307, 28637482.
LINC00963	-0.411314	novel	32357409, 31751910, 29630107, 32052688.
ESAM	-0.408952	novel	32637582, 18794116.
MINPP1	-0.404069	novel	14732919, 11297621.
SNX11	-0.402935	novel	31561579.
UNK	-0.398594	novel	N/A
JHY	-0.396857	novel	N/A
RBM24	-0.395729	novel	27584791, 24375645.
PELI1	-0.386155	pro-cancer	29523541, 33215753, 29078411, 32728028, 28009353.
PMF1	-0.38135	anti-cancer	19088041, 23628807.
ZBTB18	-0.380091	anti-cancer	28512252, 33892786.
NRAV	-0.375965	novel	N/A
SNORA12	-0.372818	novel	N/A
CARD16	-0.372661	novel	31349612.
CERCAM	-0.369537	novel	34105305.
ZBTB48	-0.364501	novel	28500257, 31752241, 28082411.
C1orf131	-0.362638	novel	N/A
ZBTB5	-0.357557	novel	19491398.
FRMD8	-0.351804	novel	29897336.
POC1A	-0.351564	novel	33052878.
TBL1X	-0.350229	pro-cancer	27129164, 25491321, 26069883, 30705280.
FBXO33	-0.35022	novel	29559746.
ABCD3	-0.349672	novel	25802834.
STXBP4	-0.348243	pro-cancer	28087642, 29735662, 32993587.
ARFIP2	-0.347816	novel	33318029.
PPP3CB	-0.346807	novel	30641937.
CALM2P2	-0.344069	novel	N/A
SGSM2	-0.342917	novel	30744493.
PPIAP31	-0.336847	novel	N/A
UBA7	-0.336845	novel	32218830, 31974171, 26515094.
RPL15	-0.33505	pro-cancer	32029688.
OPHN1	-0.334827	novel	25170626, 16371738.
LINC00888	-0.331496	novel	33215424, 34472153.
PTBP3	-0.330111	pro-cancer	31989778, 29752441, 31291975, 30068940, 29187406, 32974175.
MFSD14B	-0.329263	novel	N/A
PACS2	-0.328798	regulated	28476937, 29936496, 19481529, 26108729, 24633224.
SLC25A43	-0.328415	regulated	28781661, 22883974, 22430806.
TST	-0.327696	novel	16500920.
MED10	-0.323408	novel	N/A
ABLIM1	-0.319954	anti-cancer	24453001, 33061800.
TPT1-AS1	-0.315811	novel	32248186, 30045766, 33428595.
TUSC3	-0.313582	regulated	28272772, 24435307, 25735931, 23096450, 27071482, 30098333.
UBXN7	-0.311673	novel	22537386.
ERI3	-0.309306	novel	N/A
HSCB	-0.306817	novel	30096431.
LARP1B	-0.302998	regulated	25531318, 27614686, 32094190.
PPIA	-0.302858	pro-cancer	11830645, 25296734, 19503092.
SHPRH	-0.301382	anti-cancer	17130289, 20096653, 25310987, 29343848.
NPDC1	-0.295277	anti-cancer	11042687, 7878019.
RIT1	-0.29476	regulated	24469055, 23765226, 30348939.
OSR2	-0.294525	novel	27143812.
SRD5A3	-0.292247	novel	17986282.
STK39	-0.291883	novel	16707422, 19717643, 27542260.
AREL1	-0.289687	novel	23479728, 31732561.
MYCBP	-0.289567	novel	26868851, 26996564.
GATA6	-0.289202	regulated	30674866, 27325420, 23707782, 23313142.
CEP104	-0.287526	novel	N/A
NCAPD2	-0.284324	novel	31610177.
ABI1	-0.28372	pro-cancer	21118970, 32728066, 31488087.
SVIL-AS1	-0.283416	novel	34264003.
MRPS9	-0.281313	novel	34168990.
PMPCA	-0.280963	novel	N/A
CALM2	-0.277737	novel	18587642, 24188867.
CTDSPL	-0.277548	anti-cancer	27414789, 29382357, 19885927, 15051889, 21643017.
CCNC	-0.277227	anti-cancer	25344755, 9584184, 19683536, 19967789, 15084261, 19237534.
TAF1	-0.276488	novel	31664040, 27571988, 20181722.
OGFRL1	-0.275726	novel	30246052, 30270488.
GAPDHP73	-0.275107	novel	N/A
IRS2	-0.274367	regulated	23594372, 32015092, 31393907.
ARID5B	-0.274224	novel	32595701, 29326336, 31573954.
COX7C	-0.27197	regulated	32653968, 26798410, 29138278.
MYL12B	-0.271204	novel	21678067.
CLK4	-0.270477	novel	29606096.
LETMD1	-0.269653	novel	31980577.
IFT57	-0.269295	novel	N/A
GBP3	-0.269101	novel	29128363.
NREP	-0.267467	novel	24096364, 34746143.
PAPSS2	-0.267386	novel	29955124.
FPGS	-0.266563	novel	24457236, 15542523.
ABL1	-0.264854	regulated	23842646.
HEG1	-0.262924	novel	31278131.
KRCC1	-0.262816	novel	31908025.
DAG1	-0.262666	novel	26637171.
PUS7	-0.260936	pro-cancer	35121864, 33811565, 33990203.
MANBAL	-0.258704	novel	N/A
PMM1	-0.258545	novel	N/A
PCBD1	-0.258165	novel	24204001, 27877211.
KPNA3	-0.25736	novel	30098595.
CHML	-0.257358	regulated	31175290, 10652570.
ENO1	-0.256702	pro-cancer	35434271, 34145039, 25887760, 25860938, 28086938.
MYLK	-0.256656	novel	25179839, 31413665.
RC3H2	-0.256128	novel	32163895.
AC233279.1	-0.255002	novel	N/A
RRAD	-0.254991	regulated	17195088, 21221513, 24648519, 22487779, 24222170, 31857616, 25893381.
NMT2	-0.251958	regulated	16530191, 16123142, 33093447.
LTBR	-0.25192	regulated	26977880, 20603617.
INSIG1	-0.250702	novel	12115587.
RPL5P4	-0.249935	novel	N/A
H3F3B	-0.248571	novel	24229707, 24162739, 15870878, 28280610.
BMPR2	-0.248171	regulated	18471510, 21576484, 25501832, 28938584, 28391780.
MAPRE2	-0.247726	novel	32426268, 19787265.
RAB14	-0.247319	pro-cancer	31175290, 28107526.
NRDC	-0.244464	pro-cancer	28207963, 29669932, 28230087.
WASHC2A	-0.24229	novel	N/A
GSTO1	-0.240133	pro-cancer	30873742, 32571799.
ZNF148	-0.239728	novel	28447668, 23576061, 30463804.
TCEAL1	-0.239072	novel	33033111, 15773840.
NR1D2	-0.238702	novel	29773903.
DANCR	-0.23865	pro-cancer	29180471, 29651883.
SLC35F2	-0.237917	novel	23879892.
RPL14	-0.237503	novel	16316724.
CCDC28A	-0.235945	novel	N/A
HMGN2	-0.234461	anti-cancer	27358110, 25060707.
DNAJC3	-0.233267	novel	30652414.
DCTD	-0.232994	novel	29523831, 28912488.
GPSM2	-0.232888	novel	20589935, 32195179, 32812493, 32519357.
DECR1	-0.232877	regulated	17636013, 32427840.
OSMR	-0.232851	novel	28288136, 21508378, 30755233.
NDUFC1	-0.232054	novel	N/A
THOC2	-0.231741	novel	31680623.
KIF3C	-0.23115	novel	32020481, 26272184.
AC244153.1	-0.229025	novel	N/A
UTP11	-0.228855	novel	33004423.
BROX	-0.22807	novel	32385852.
TMX4	-0.227129	novel	N/A
FTLP3	-0.225682	novel	N/A
PFN1	-0.225224	regulated	30318519, 25103363, 28699810.
AC007969.1	-0.22512	novel	N/A
TNFAIP1	-0.224656	novel	31901862, 23912453.
NANS	-0.222035	novel	31659112, 32772211.
CDK2AP2	-0.22203	novel	N/A
NUFIP2	-0.221824	novel	N/A
EIF4A2	-0.220596	novel	31308851, 31088567.
RCN1	-0.22031	novel	29453900, 28319095, 30172915.
SLC38A2	-0.219927	pro-cancer	32341021, 33028955, 31152137, 32996252.
BSG	-0.219303	pro-cancer	16604531, 20060267, 20551248, 18616931.
UQCRFS1	-0.218597	novel	15047214, 29147009, 21901141.
ALDH9A1	-0.218438	novel	20516116, 25826619.
RPLP0P6	-0.217177	novel	N/A
VPS53	-0.216987	novel	N/A
PRDX4	-0.216415	pro-cancer	31311441.
MAST4	-0.216223	novel	26544852.
TMEM59	-0.214776	novel	29632210.
RPL14P1	-0.214417	novel	N/A
ECI2	-0.214358	novel	28415728.
HINT1	-0.214197	anti-cancer	32636443, 18596417, 29214080, 12810953, 16186798, 17510397.
LSM6	-0.213753	novel	34638387.
GTF3A	-0.213444	novel	29955133, 22783697.
TOB2	-0.212531	novel	10602502, 28922388, 21242960, 24481647.
CIAO2B	-0.211808	novel	34573089.
ARPC5	-0.211346	novel	22378351, 22089643.
ATP5MG	-0.211195	novel	30842661.
SKP1	-0.21099	pro-cancer	27238229, 26474281, 33292299.
MPP5	-0.210889	novel	24488012.
ATP6V1G1	-0.210533	novel	26020805, 19758758.
SDCBP	-0.210232	pro-cancer	32061839, 23533663.
PERP	-0.210066	novel	32843065, 10733530.
DNAJC8	-0.209916	novel	29902837, 27133716.
SPART	-0.209431	novel	21499309, 29673586.
SSR4	-0.208826	novel	34904499.
YES1	-0.208773	regulated	31166114, 31391186, 21779430, 32572172.
TPT1	-0.207744	pro-cancer	29149404, 30941821.
CNN3	-0.207656	pro-cancer	32051425, 30911294, 24934327.
MLF1	-0.207152	regulated	29296815, 11021751, 15861129, 17967869.
ASPM	-0.204945	pro-cancer	30266990, 17090670, 18676753.
PVR	-0.204792	pro-cancer	30275538, 15471548, 32894141, 31741778, 32554931.
ITGA6	-0.204687	pro-cancer	27001172, 27624978, 30894280.
CCAR1	-0.204165	regulated	25894788, 26511806, 33403784, 28230774, 16543231, 20594350.
PNKD	-0.204088	novel	27005424.
TNFRSF12A	-0.203783	novel	30142200.
LDHA	-0.203732	pro-cancer	30403008, 31146503, 31035592.
VKORC1	-0.20304	novel	N/A
EEF1B2P3	-0.202988	novel	N/A
PRNP	-0.201528	novel	23497519.
NDUFA8	-0.201402	novel	30389505.
MAP3K2	-0.201391	pro-cancer	24847881, 28069384, 27498924.
DDX3X	-0.201132	regulated	31906196, 16818630, 29782654, 27180681, 26541825, 31216476, 30297359.
RTRAF	-0.201121	novel	N/A
RND3	-0.20018	regulated	27555595, 22234932, 21209796, 27144337.
UBE2A	-0.19991	novel	31473606.
SBDS	-0.198118	novel	32269318, 32198344.
B2M	-0.196614	pro-cancer	21427356, 19056512, 23848204, 26908438, 23874600, 25899529.
DNTTIP2	-0.195833	novel	35370417.
CENPM	-0.194247	novel	31703591.
RSL24D1	-0.194148	novel	33955587.
REXO2	-0.194131	novel	32354376.
PRPF40A	-0.194123	novel	28258342.
PITPNB	-0.194055	novel	N/A
CCDC167	-0.193622	novel	33461170.
PAGE5	-0.192075	novel	23028975, 27769045.
PSME2	-0.191818	novel	34779489.
SYNGR2	-0.19177	novel	N/A
CAPN2	-0.191639	pro-cancer	29228653, 32382656, 22427650.
PPP1R2	-0.191023	novel	33238888, 11251179.
AKAP13	-0.190843	novel	26272591, 22161024, 34673774.
RRAS2	-0.190412	pro-cancer	35120522, 24148564, 26619011, 31517733.
TIMM8B	-0.19039	novel	31199051, 23172368.
POLR2G	-0.189809	novel	31496805.
ORC3	-0.188846	novel	N/A
DNTTIP1	-0.188277	novel	29855544.
SEC31A	-0.187951	novel	20207848, 25715771, 21109691.
ZNF644	-0.187771	novel	N/A
NIN	-0.187143	novel	32934817.
BAZ1A	-0.185328	novel	31085244.
CD82	-0.184961	anti-cancer	16260083, 28881668, 9671393.
CISD3	-0.184881	novel	29259115, 34497268.
MYL12A	-0.184514	novel	21678067.
FIS1	-0.184283	novel	34051059, 28589083, 33890233.
VPS28	-0.184132	novel	24641493.
FUT8	-0.184108	pro-cancer	28609658, 28982386, 32085441, 23267084.
MORF4L2	-0.183661	novel	25796627.
ATP6V1F	-0.183607	novel	33194594.
HIF1A	-0.183421	pro-cancer	13130303, 30411685.
HDAC1	-0.182748	pro-cancer	27599530, 31910827, 19351825, 14506733, 15042618, 16172792.
IGFBP6	-0.181869	anti-cancer	29577195, 25808083, 29582205, 30231881, 18985860.
MEA1	-0.18166	novel	N/A
EREG	-0.181246	pro-cancer	22964644, 31234944, 28210154, 30252132.
HIPK3	-0.181199	novel	32368306, 29549306, 30352682, 28794202.
FOSL1	-0.18107	pro-cancer	30563891, 29112457, 28220783, 30575900.
UAP1	-0.180476	novel	25241896, 32028604.
DDX52	-0.180207	novel	34399732, 34233596.
TRA2B	-0.179499	novel	23935626, 25620705.
PSMB9	-0.179498	novel	15930337, 27659694, 32060274.
SPCS3	-0.179252	novel	N/A
NXF1	-0.179024	novel	32236527.
NUCB2	-0.177417	novel	23958433, 28714371.
IPO7	-0.176938	novel	22284678, 22815235.
CAVIN1	-0.176828	regulated	23770857, 32493699, 24123650, 22461895.
CLIP1	-0.176699	novel	31171381, 28970558, 32467651.
H2AFZ	-0.17621	pro-cancer	26863632, 20023423, 31015444.
CAVIN3	-0.175838	anti-cancer	33101009, 24069528.
MRPS15	-0.175655	novel	23172368.
RTL8C	-0.175359	novel	N/A
PFDN1	-0.175347	pro-cancer	27694898, 26553318.
GRB2	-0.174654	novel	18620523.
GNB1	-0.173939	novel	23603342, 28650474.
AP3D1	-0.173552	novel	17125464.
BMP4	-0.1733	anti-cancer	29234727, 22749032, 31941699, 22167620, 12552124, 25224959, 31409851, 30153566, 24053318, 32376787.
LAMTOR4	-0.172824	novel	32934076.
MYH9	-0.170794	regulated	32376787, 30739906, 21533124, 24436421, 16651425, 22161839, 30854093, 27262074.
CCT3	-0.169198	pro-cancer	32518527, 26739059, 29340068, 31501420, 33072568.
RALBP1	-0.169122	pro-cancer	21170262, 22902412.
PCYOX1	-0.169105	novel	30129068.
SPANXC	-0.168428	novel	26895102, 32571981.
LDHB	-0.167469	pro-cancer	31146503, 21199794.
AK2	-0.167319	regulated	32509571, 31780678.
NKAP	-0.166213	pro-cancer	31277684, 31632967, 35064112, 33754052, 32032976.
ANGPTL4	-0.166114	regulated	24173241, 30814490, 28894280, 32928141.
NASP	-0.16425	novel	30076957, 28173777, 19439102.
CCNL1	-0.163685	novel	16598186, 21586274, 15700036.
C12orf57	-0.16225	novel	N/A
BOD1L1	-0.160522	novel	29138278.
MKI67	-0.158394	regulated	33658388, 26281861, 25384676, 23674192.
LSM3	-0.157683	novel	17054779.
TNIP1	-0.156605	novel	22147607, 26046540.
BAD	-0.153751	regulated	12404123, 9824152, 11494146.
SUPT16H	-0.152952	novel	23973375, 22031019, 26678313.
FRMD6	-0.146673	anti-cancer	33249427, 21666719, 31128910, 34669997.
ARL6IP5	-0.145824	novel	35293383.
UBE2E3	-0.145016	novel	29879550.
